# Base-editing a single missense mutation in A20 enhances CAR-T cell efficacy

**DOI:** 10.1101/2025.10.05.680562

**Authors:** Adam Blaisdell, Stefanie Bachl, Luis R. Sandoval, Carter Ching, Christopher J. Bowman, Nupura Kale, Manu Prabandham, Morgan Diolaiti, Claire Havig, Rommel Advincula, Nika Lenci, Zhongmei Li, Emily Yamashita, Charlotte H. Wang, Shimin Zhang, Qi Liu, Philip Achacoso, Dorothea Stibor, Inger Øynebråten, Jin Seo, Alan Ashworth, Alexander Marson, Chun Jimmie Ye, Barbara A. Malynn, Justin Eyquem, Julia Carnevale, Averil Ma

**Author notes:** These authors contributed equally (Adam Blaisdell, Stefanie Bachl, Luis R. Sandoval).

## Abstract

T cell exhaustion limits the efficacy of cancer immunotherapies. Here, we performed genome-wide loss-of-function screening in repetitively stimulated human T cells and identified the mulitfunctional ubiquitin-modifying protein A20/TNFAIP3 as a major negative regulator of exhausted T cell persistence. Protein large language modeling, deep base-editing mutagenesis, and studies in immunocompetent mice with domain-specific inactivating mutations revealed A20’s non-enzymatic M1 ubiquitin-binding zinc finger 7 (A20^ZF7^) motif as critical to suppression of anti-tumor immunity. A20^ZF7^-deficient CD8^+^ tumor-infiltrating lymphocytes (TILs) resisted terminal exhaustion and circumvented an unappreciated mechanism restraining perforin degranulation in terminally exhausted cells. Human chimeric antigen receptor (CAR)-T cells engineered via base-editing to inactivate A20^ZF7^ via a single missense mutation also resisted exhaustion, secreted more perforin and robustly suppressed cancer *in vivo*. These studies pinpoint A20^ZF7^ as a novel T cell checkpoint and reveal precision base-editing of missense mutations as an effective approach to enhance CAR-T cell therapy.
