## Supplemental Tables for "Base-editing a single missense mutation in A20 enhances CAR-T cell efficacy": Supp Table 6.xlsx

### Sheet: Sheet1
Supplementary Table 6. sgRNA sequences used for Cas9 and CBE targeting.
Name	Description	System	Source	Sequence
sgRNA Cas9 Non-targeting	For KO library using SLICE	Cas9	Horizon Discovery	GTCGACGTTATTGCCGGTCG
sgRNA Cas9 TRAC	Cas9 TRAC HDR knock-in	Cas9	Synthego	ACAGGGTTCTGGATATCTGT
crRNA Cas12a TRAC	Cas12a TRAC HDR knock-in	Cas12a	Horizon Discovery	GAGTCTCTCAGCTGGTACAC
sgRNA-1 Cas9 A20KO Exon2	A20 ablation	Cas9	Synthego	TGATGAATGATCCCATTAGT
sgRNA-2 Cas9 A20KO Exon5	A20 ablation	Cas9	Synthego	CTGTCCTTCAGGGTCACCAA
sgRNA Cas9 A20ZF7	A20ZF7 ablation	Cas9	Synthego	GGCATTGCCAAAATGATCAC
sgRNA Cas9 AAVS1	Cas9 control	Cas9	Synthego	GGGCCACTAGGGACAGGAT
sgRNA CBE B2Mi	CBE control	CBE	Synthego	GGACCCGAUAAAAUACAACA
sgRNA CBE A20KO in vitro	A20 ablation	CBE	Synthego	TTCCAGTTCTAAGGGGAGCG
sgRNA CBE A20KO in vivo	A20 ablation	CBE	Synthego	CGAGAAGTCCGGAAGCTTG
sgRNA CBE A20ZF7	A20ZF7 base-edit	CBE	Synthego	GTTGCAGTAGCCGTTGCACT
