## Supplemental Tables for "Base-editing a single missense mutation in A20 enhances CAR-T cell efficacy": Supp Table 7.xlsx

### Sheet: Table S7
Name	Description	Template	System	Sequence
AAVS1 Cas9 FWD Primer	Forward sequencing primer for AAVS1 Cas9 KO to measure editing efficiency	DNA	PCR for Sanger Sequencing	GGTTCTGGGAGAGGGTAGCGCA
AAVS1 Cas9 REV Primer	Reverse sequencing primer for AAVS1 Cas9 KO to measure editing efficiency	DNA	PCR for Sanger Sequencing	CCGGGCCCCTATGTCCACTTCA
A20^KO Exon2 Cas9 FWD Primer	Forward sequencing primer for A20^KO Exon2 Cas9 KO to measure editing efficiency	DNA	PCR for Sanger Sequencing	TCCCGGGAGTAGAGGTGCTAAGA
A20^KO Exon2 Cas9 REV Primer	Reverse sequencing primer for A20^KO Exon2 Cas9 KO to measure editing efficiency	DNA	PCR for Sanger Sequencing	GATCCAGCAGGCGGGAGCTA
A20^KO Exon5 Cas9 FWD Primer	Forward sequencing primer for A20^KO Exon5 Cas9 KO to measure editing efficiency	DNA	PCR for Sanger Sequencing	TGAAAGTCACCTAAGGGCCTC
A20^KO Exon5 Cas9 REV Primer	Reverse sequencing primer for A20^KO Exon5 Cas9 KO to measure editing efficiency	DNA	PCR for Sanger Sequencing	GACAGGCGTTTACTTGCTCCA
B2mi CBE FWD Primer	Forward sequencing primer for B2mi CBE to measure editing efficiency	DNA	NGS sequencing	ACACTCTTTCCCTACACGACGCTCTTCCGATCTAGCAATCACCTGTGGATGCTAA
B2mi CBE REV Primer	Reverse sequencing primer for B2mi CBE to measure editing efficiency	DNA	NGS sequencing	GACTGGAGTTCAGACGTGTGCTCTTCCGATCTTGAGGTTTTATATGCCAGACCCC
A20^KO Exon 2 CBE FWD Primer	Forward sequencing primer for A20^KO Exon 2 CBE to measure editing efficiency	DNA	NGS sequencing	ACACTCTTTCCCTACACGACGCTCTTCCGATCTCCACAAAGCCCTCATCGACA
A20^KO Exon 2 CBE REV Primer	Reverse sequencing primer for A20^KO Exon 2 CBE to measure editing efficiency	DNA	NGS sequencing	GACTGGAGTTCAGACGTGTGCTCTTCCGATCTCAAGCCTCAATGTGCTCTGC
A20^ZF7 CBE FWD Primer	Forward sequencing primer for A20^ZF7 CBE to measure editing efficiency	DNA	NGS sequencing	ACACTCTTTCCCTACACGACGCTCTTCCGATCTCACACAAAGCACCTCAAGGC
A20^ZF7 CBE REV Primer	Reverse sequencing primer for A20^ZF7 CBE to measure editing efficiency	DNA	NGS sequencing	GACTGGAGTTCAGACGTGTGCTCTTCCGATCTGGGCACCACGAAGAGCTTAT
P5 0 nt stagger	Staggered P5 primer for illumina sequencing	DNA	P5 primer for illumina NGS	AATGATACGGCGACCACCGAGATCTACACTCTTTCCCTACACGACGCTCTTCCGATCTTTGTGGAAAGGACGAAACACCG
P5 1nt stagger	Staggered P5 primer for illumina sequencing	DNA	P5 primer for illumina NGS	AATGATACGGCGACCACCGAGATCTACACTCTTTCCCTACACGACGCTCTTCCGATCTCTTGTGGAAAGGACGAAACACCG
P5 2 nt stagger	Staggered P5 primer for illumina sequencing	DNA	P5 primer for illumina NGS	AATGATACGGCGACCACCGAGATCTACACTCTTTCCCTACACGACGCTCTTCCGATCTGCTTGTGGAAAGGACGAAACACCG
P5 3 nt stagger	Staggered P5 primer for illumina sequencing	DNA	P5 primer for illumina NGS	AATGATACGGCGACCACCGAGATCTACACTCTTTCCCTACACGACGCTCTTCCGATCTAGCTTGTGGAAAGGACGAAACACCG
P5 4 nt stagger	Staggered P5 primer for illumina sequencing	DNA	P5 primer for illumina NGS	AATGATACGGCGACCACCGAGATCTACACTCTTTCCCTACACGACGCTCTTCCGATCTCAACTTGTGGAAAGGACGAAACACCG
P5 6 nt stagger	Staggered P5 primer for illumina sequencing	DNA	P5 primer for illumina NGS	AATGATACGGCGACCACCGAGATCTACACTCTTTCCCTACACGACGCTCTTCCGATCTTGCACCTTGTGGAAAGGACGAAACACCG
P5 7nt stagger	Staggered P5 primer for illumina sequencing	DNA	P5 primer for illumina NGS	AATGATACGGCGACCACCGAGATCTACACTCTTTCCCTACACGACGCTCTTCCGATCTACGCAACTTGTGGAAAGGACGAAACACCG
P5 8nt stagger	Staggered P5 primer for illumina sequencing	DNA	P5 primer for illumina NGS	AATGATACGGCGACCACCGAGATCTACACTCTTTCCCTACACGACGCTCTTCCGATCTGAAGACCCTTGTGGAAAGGACGAAACACCG
P7 plus index (D6_T0)	P7 primer for illumina sequencing	DNA	P7 primer for lentiGuide library, Barcode (Bold) after flow cell attachment sequence	CAAGCAGAAGACGGCATACGAGATCGACAGAAGTGACTGGAGTTCAGACGTGTGCTCTTCCGATCTTCTACTATTCTTTCCCCTGCACTGT
P7 plus index (D6_TF)	P7 primer for illumina sequencing	DNA	P7 primer for lentiGuide library, Barcode (Bold) after flow cell attachment sequence	CAAGCAGAAGACGGCATACGAGATATCAAGTTGTGACTGGAGTTCAGACGTGTGCTCTTCCGATCTTCTACTATTCTTTCCCCTGCACTGT
P7 plus index (D6_No Rep)	P7 primer for illumina sequencing	DNA	P7 primer for lentiGuide library, Barcode (Bold) after flow cell attachment sequence	CAAGCAGAAGACGGCATACGAGATATACTCTTGTGACTGGAGTTCAGACGTGTGCTCTTCCGATCTTCTACTATTCTTTCCCCTGCACTGT
P7 plus index (D7_T0)	P7 primer for illumina sequencing	DNA	P7 primer for lentiGuide library, Barcode (Bold) after flow cell attachment sequence	CAAGCAGAAGACGGCATACGAGATTAGTCTGGGTGACTGGAGTTCAGACGTGTGCTCTTCCGATCTTCTACTATTCTTTCCCCTGCACTGT
P7 plus index (D7_TF)	P7 primer for illumina sequencing	DNA	P7 primer for lentiGuide library, Barcode (Bold) after flow cell attachment sequence	CAAGCAGAAGACGGCATACGAGATTAGTAGTTGTGACTGGAGTTCAGACGTGTGCTCTTCCGATCTTCTACTATTCTTTCCCCTGCACTGT
P7 plus index (D7_No Rep)	P7 primer for illumina sequencing	DNA	P7 primer for lentiGuide library, Barcode (Bold) after flow cell attachment sequence	CAAGCAGAAGACGGCATACGAGATCGGTAGTTGTGACTGGAGTTCAGACGTGTGCTCTTCCGATCTTCTACTATTCTTTCCCCTGCACTGT
IVT plasmid FWD Primer	FWD Primer to correct T7 mutation in IVT plasmid for BE mRNA production	DNA	CBE mRNA production	CCGCGGCCGCTAATACGACTCACTA
IVT plasmid REV Primer	REV Primer to add poly A tail in IVT plasmid for BE mRNA production	DNA	CBE mRNA production	T^145 CTTCCTACTCAGGCTTTATTCAAAGACCAAGAGGTACAGGTGC
AAV TRAC Cas9 left homology arm FWD primer	FWD primer for qPCR titer of left homology arm on AAV TRAC Cas9 HDR templates	ssDNA	AAV titer by qPCR, for TRAC Cas9 compatible HDR template	CTTTGCTGGGCCTTTTTCCC
AAV TRAC Cas9 left homology arm REV primer	REV primer for qPCR titer of left homology arm on AAV TRAC Cas9 HDR templates	ssDNA	AAV titer by qPCR, for TRAC Cas9 compatible HDR template	CCTGCCACTCAAGGAAACCT
AAV TRAC Cas12a left homology arm FWD primer	FWD primer for qPCR titer of left homology arm on AAV TRAC Cas12a HDR templates	ssDNA	AAV titer by qPCR, for TRAC Cas12a compatible HDR template	Cas12a qPCR titer primers????
AAV TRAC Cas12a left homology arm REV primer	REV primer for qPCR titer of left homology arm on AAV TRAC Cas12a HDR templates	ssDNA	AAV titer by qPCR, for TRAC Cas12a compatible HDR template	Cas12a qPCR titer primers????
