## Supplemental Tables for "Base-editing a single missense mutation in A20 enhances CAR-T cell efficacy": Supp Table 8.xlsx

### Sheet: Table S8
Receptor Name	Sequence
lenti-NY-ESO-1 TCR (1G4)	TTGAGATCCTTTTTTTCTGCGCGTAATCTGCTGCTTGCAAACAAAAAAACCACCGCTACCAGCGGTGGTTTGTTTGCCGGATCAAGAGCTACCAACTCTTTTTCCGAAGGTAACTGGCTTCAGCAGAGCGCAGATACCAAATACTGTTTTTCTAGTGTAGCCGTAGTTAGGCCACCACTTCAAGAACTCTGTAGCACCGCCTACATACCTCGCTCTGCTAATCCTGTTACCAGTGGCTGCTGCCAGTGGCGATAAGTCGTGTCTTACCGGGTTGGACTCAAGACGATAGTTACCGGATAAGGCGCAGCGGTCGGGCTGAACGGGGGGTTCGTGCACACAGCCCAGCTTGGAGCGAACGACCTACACCGAACTGAGATACCTACAGCGTGAGCTATGAGA…
CD19-28z TRAC CAR (Cas9 compatible)	ATGGCTCTCCCAGTGACTGCCCTACTGCTTCCCCTAGCGCTTCTCCTGCATGCAGAGGTGAAGCTGCAGCAGTCTGGGGCTGAGCTGGTGAGGCCTGGGTCCTCAGTGAAGATTTCCTGCAAGGCTTCTGGCTATGCATTCAGTAGCTACTGGATGAACTGGGTGAAGCAGAGGCCTGGACAGGGTCTTGAGTGGATTGGACAGATTTATCCTGGAGATGGTGATACTAACTACAATGGAAAGTTCAAGGGTCAAGCCACACTGACTGCAGACAAATCCTCCAGCACAGCCTACATGCAGCTCAGCGGCCTAACATCTGAGGACTCTGCGGTCTATTTCTGTGCAAGAAAGACCATTAGTTCGGTAGTAGATTTCTACTTTGACTACTGGGGCCAAGGG…
CD19-28z TRAC CAR (Cas12a Compatible)	GAAGATCCTTTGATCTTTTCTACGGGGTCTGACGCTCAGTGGAACGAAAACTCACGTTAAGGGATTTTGGTCATGAGATTATCAAAAAGGATCTTCACCTAGATCCTTTTAAATTAAAAATGAAGTTTTAAATCAATCTAAAGTATATATGAGTAAACTTGGTCTGACAGTTACCAATGCTTAATCAGTGAGGCACCTATCTCAGCGATCTGTCTATTTCGTTCATCCATAGTTGCCTGACTCCCCGTCGTGTAGATAACTACGATACGGGAGGGCTTACCATCTGGCCCCAGTGCTGCAATGATACCGCGAGACCCACGCTCACCGGCTCCAGATTTATCAGCAATAAACCAGCCAGCCGGAAGGGCCGAGCGCAGAAGTGGTCCTGCAACTTTATCC…
